# Cultivation and Sequencing Reveal Nutrient-Dependent Bacterial Responses in Public Restrooms

**DOI:** 10.64898/2026.08.23.746590

**Authors:** Jieruiyi Weng, Bei-Wen Ying

**Affiliations:** School of Life and Environmental Sciences, University of Tsukuba, 1-1-1 Tennodai, Tsukuba, 305-8572 Ibaraki, Japan; MiCS, University of Tsukuba, 1-1-1 Tennodai, Tsukuba, 305-8572 Ibaraki, Japan

**Keywords:** bacterial diversity, microbial community, resource availability, culturable bacteria, public sanitation

## Abstract

Microbial communities in indoor environments are shaped by resource availability and disturbances, yet their growth dynamics and compositional changes remain unclear. Here we combined quantitative colony growth analysis with 16S rRNA gene sequencing to investigate bacterial communities on public restroom surfaces before and after routine cleaning under varied nutrient conditions. Cultivation revealed that nutrient availability strongly influenced bacterial growth and selectively enriched distinct taxa, while cleaning caused limited shifts in overall community structure and diversity. Correlations between growth parameters and diversity indices were weak, indicating that taxon-specific responses to nutrients primarily drive growth outcomes. These findings suggest that resource composition, rather than cleaning disturbance, governs bacterial growth and community assembly in built environments. Integrating culture-based phenotyping with sequencing provides a comprehensive framework to understand microbial dynamics following environmental perturbations.
