## Supplementary material for "Cultivation and Sequencing Reveal Nutrient-Dependent Bacterial Responses in Public Restrooms": Table S1

### Sheet: Table S1_growth
Plate ID	Sample ID	Urinal ID	Cleaning	Medium	Cmax	Smax	Rmax	vmax	amax
P001	S36	U01	before	LB	38	772	0.798	0.67	0.666
P002	S36	U01	before	LB	403	10497	11.198	10.586	13.396
P003	S36	U01	before	1%LB	23	669	1.246	1.246	1.246
P004	S36	U01	before	1%LB	30	834	1.553	1.553	1.553
P005	S36	U01	before	M63	125	16845	17.505	7.104	11.844
P006	S36	U01	before	M63	123	13532	14.063	5.859	9.545
P007	S36	U01	before	MIX	75	2047	3.343	3.343	3.343
P008	S36	U01	before	MIX	31	1207	1.247	0.846	0.892
P009	S36	U01	before	10%MIX	42	1493	1.539	0.906	0.942
P010	S36	U01	before	10%MIX	60	1773	1.837	1.269	1.307
P011	S37	U01	after	LB	689	30068	31.247	11.618	27.986
P012	S37	U01	after	LB	699	30520	32.551	20.135	26.719
P013	S37	U01	after	1%LB	14	697	1.298	1.298	1.298
P014	S37	U01	after	1%LB	19	1143	2.129	2.129	2.144
P015	S37	U01	after	M63	67	1405	1.452	1.307	1.287
P016	S37	U01	after	M63	251	7393	7.661	2.499	4.096
P017	S37	U01	after	MIX	74	2483	2.58	1.335	2.548
P018	S37	U01	after	MIX	59	1116	1.799	1.456	2.406
P019	S37	U01	after	10%MIX	12	191	0.198	0.198	0.328
P020	S37	U01	after	10%MIX	18	412	0.425	0.379	0.374
P021	S38	U02	before	LB	678	21320	21.972	10.699	11.89
P022	S38	U02	before	LB	683	21976	22.838	13.5	18.066
P023	S38	U02	before	1%LB	57	1083	1.51	1.51	1.54
P024	S38	U02	before	1%LB	49	2151	2.261	1.517	2.266
P025	S38	U02	before	M63	419	14346	16.057	7.082	7.1
P026	S38	U02	before	M63	425	15169	17.015	9.583	8.829
P027	S38	U02	before	MIX	92	1919	1.972	1.451	1.488
P028	S38	U02	before	MIX	77	1774	1.924	1.874	1.824
P029	S38	U02	before	10%MIX	11	235	0.244	0.244	0.32
P030	S38	U02	before	10%MIX	21	384	0.399	0.399	0.554
P031	S39	U02	after	LB	557	16790	17.649	6.608	8.264
P032	S39	U02	after	LB	546	17099	18.026	14.491	28.408
P033	S39	U02	after	1%LB	63	1154	1.196	0.918	1.18
P034	S39	U02	after	1%LB	182	11202	11.544	10.762	11.767
P035	S39	U02	after	M63	243	17862	22.1	9.786	10.094
P036	S39	U02	after	M63	238	19322	21.557	10.792	20.068
P037	S39	U02	after	MIX	140	5226	5.431	3.472	4.51
P038	S39	U02	after	MIX	80	2751	3.665	2.797	3.443
P039	S39	U02	after	10%MIX	99	2740	2.824	1.445	2.181
P040	S39	U02	after	10%MIX	94	2713	2.796	1.158	0.896
P041	S40	U03	before	LB	57	13270	13.714	1.99	1.815
P042	S40	U03	before	LB	69	16338	16.837	1.925	1.844
P043	S40	U03	before	1%LB	52	1837	1.931	0.752	1.144
P044	S40	U03	before	1%LB	57	2453	2.535	1.148	1.749
P045	S40	U03	before	M63	70	6789	7.157	3.514	6.548
P046	S40	U03	before	M63	54	2713	2.804	1.696	1.787
P047	S40	U03	before	MIX	58	3125	3.23	1.348	2.008
P048	S40	U03	before	MIX	46	2702	2.841	1.706	1.64
P049	S40	U03	before	10%MIX	52	2018	2.122	1.675	2.322
P050	S40	U03	before	10%MIX	57	5903	6.206	2.129	2.796
P051	S41	U03	after	LB	83	8233	10.968	5.426	10.296
P052	S41	U03	after	LB	100	9976	10.488	5.219	7.472
P053	S41	U03	after	1%LB	47	1392	1.442	1.423	2.161
P054	S41	U03	after	1%LB	49	2784	2.935	2.07	2.408
P055	S41	U03	after	M63	118	10255	10.781	3.085	12.148
P056	S41	U03	after	M63	198	8031	11.314	5.304	9.674
P057	S41	U03	after	MIX	39	2513	2.583	1.562	3.681
P058	S41	U03	after	MIX	39	2426	2.507	1.039	1.875
P059	S41	U03	after	10%MIX	55	2614	3.534	1.472	2.965
P060	S41	U03	after	10%MIX	52	3631	3.773	1.855	3.134
P061	S42	U04	before	LB	128	10821	11.213	5.687	12.129
P062	S42	U04	before	LB	99	9173	9.506	9.202	12.972
P063	S42	U04	before	1%LB	17	607	0.629	0.508	0.73
P064	S42	U04	before	1%LB	46	1019	1.775	1.775	1.779
P065	S42	U04	before	M63	82	6146	6.369	3.157	5.483
P066	S42	U04	before	M63	39	4840	5.102	4.597	7.05
P067	S42	U04	before	MIX	125	5096	5.437	3.018	7.874
P068	S42	U04	before	MIX	112	4620	4.927	3.118	5.254
P069	S42	U04	before	10%MIX	25	295	0.304	0.273	0.28
P070	S42	U04	before	10%MIX	20	224	0.237	0.227	0.317
P071	S43	U04	after	LB	71	12399	12.849	6.758	11.636
P072	S43	U04	after	LB	60	8046	8.315	3.808	4.254
P073	S43	U04	after	1%LB	64	1573	1.678	1.674	1.909
P074	S43	U04	after	1%LB	65	1592	1.754	1.754	1.754
P075	S43	U04	after	M63	135	4446	4.62	2.801	2.235
P076	S43	U04	after	M63	158	5772	6.158	3.426	5.443
P077	S43	U04	after	MIX	41	2062	2.168	1.382	2.436
P078	S43	U04	after	MIX	62	5162	5.335	1.87	2.01
P079	S43	U04	after	10%MIX	71	2466	2.534	2.062	2.365
P080	S43	U04	after	10%MIX	48	2251	2.326	1.523	2.629
P081	S44	U05	before	LB	66	17814	18.308	2.64	2.963
P082	S44	U05	before	LB	75	11872	12.269	6.194	3.387
P083	S44	U05	before	1%LB	28	1621	1.666	1.12	1.036
P084	S44	U05	before	1%LB	51	1908	2.006	1.207	1.355
P085	S44	U05	before	M63	48	2121	2.226	1.394	2.155
P086	S44	U05	before	M63	101	4350	4.496	1.946	1.986
P087	S44	U05	before	MIX	59	2762	2.854	1.413	1.282
P088	S44	U05	before	MIX	51	2513	2.604	1.425	1.987
P089	S44	U05	before	10%MIX	45	2409	2.49	1.247	2.3
P090	S44	U05	before	10%MIX	57	4365	4.511	1.617	1.952
P091	S45	U05	after	LB	100	23115	23.889	7.404	12.468
P092	S45	U05	after	LB	46	5394	5.575	1.551	1.644
P093	S45	U05	after	1%LB	52	2837	2.924	1.749	2.33
P094	S45	U05	after	1%LB	41	2159	2.225	1.194	1.21
P095	S45	U05	after	M63	47	2149	2.227	0.737	1.476
P096	S45	U05	after	M63	40	2783	2.868	1.598	1.752
P097	S45	U05	after	MIX	43	3037	3.156	1.509	2.52
P098	S45	U05	after	MIX	45	2828	2.939	1.292	1.166
P099	S45	U05	after	10%MIX	35	2117	2.182	1.132	1.682
P100	S45	U05	after	10%MIX	47	3221	3.338	1.112	1.596
P101	S46	U06	before	LB	578	9583	10.223	5.949	10.287
P102	S46	U06	before	LB	633	10870	11.459	6.595	6.781
P103	S46	U06	before	1%LB	53	2254	2.316	1.647	1.305
P104	S46	U06	before	1%LB	46	2078	2.136	1.119	1.326
P105	S46	U06	before	M63	327	5880	6.273	3.109	5.439
P106	S46	U06	before	M63	280	4863	5.668	2.164	1.966
P107	S46	U06	before	MIX	75	2380	2.446	1.417	2.388
P108	S46	U06	before	MIX	183	2824	3.013	1.282	1.999
P109	S46	U06	before	10%MIX	40	1939	2.069	0.859	1.282
P110	S46	U06	before	10%MIX	42	1784	1.903	1.209	1.061
P111	S47	U06	after	LB	202	6096	6.3	2.651	3.431
P112	S47	U06	after	LB	335	6810	6.999	3.449	5.245
P113	S47	U06	after	1%LB	46	2376	2.462	0.904	1.351
P114	S47	U06	after	1%LB	46	2241	2.309	1.811	1.67
P115	S47	U06	after	M63	135	3028	3.129	1.864	2.318
P116	S47	U06	after	M63	151	2955	3.675	3.175	3.477
P117	S47	U06	after	MIX	49	2103	2.179	1.045	0.991
P118	S47	U06	after	MIX	39	1314	1.358	1.2	1.751
P119	S47	U06	after	10%MIX	40	2147	2.219	1.519	1.333
P120	S47	U06	after	10%MIX	47	2614	2.702	1.568	2.11
P121	S48	U07	before	LB	47	2012	2.085	1.136	2.325
P122	S48	U07	before	LB	54	3154	3.26	2.788	2.713
P123	S48	U07	before	1%LB	45	2010	2.144	1.25	1.48
P124	S48	U07	before	1%LB	56	2823	2.918	1.739	1.712
P125	S48	U07	before	M63	58	2476	2.559	1.438	1.583
P126	S48	U07	before	M63	156	5065	5.205	1.79	1.79
P127	S48	U07	before	MIX	46	1993	2.06	1.022	1.66
P128	S48	U07	before	MIX	44	3342	3.523	2.785	2.867
P129	S48	U07	before	10%MIX	48	3144	3.249	1.336	2.806
P130	S48	U07	before	10%MIX	82	3202	3.3	2.194	1.769
P131	S49	U07	after	LB	43	1519	1.812	1.812	1.812
P132	S49	U07	after	LB	54	1326	1.37	0.602	0.745
P133	S49	U07	after	1%LB	43	1645	1.7	0.949	1.221
P134	S49	U07	after	1%LB	62	2716	2.897	1.286	1.299
P135	S49	U07	after	M63	50	2734	2.882	1.946	2.931
P136	S49	U07	after	M63	121	6090	6.294	1.018	1.231
P137	S49	U07	after	MIX	55	2391	2.521	1.322	1.857
P138	S49	U07	after	MIX	85	11369	11.75	4.284	3.874
P139	S49	U07	after	10%MIX	64	2673	2.747	1.151	2.1
P140	S49	U07	after	10%MIX	54	2781	2.932	1.607	2.285
