## Supplementary material for "Cultivation and Sequencing Reveal Nutrient-Dependent Bacterial Responses in Public Restrooms": Table S3

### Sheet: Table S3_annotation_40
ASV no.	Kingdom	Phylum	Class	Order	Family	Genus	Species
ASV1	Bacteria	Proteobacteria	Alphaproteobacteria	Rickettsiales	mitochondria	Vermamoeba	vermiformis
ASV2	Bacteria	Proteobacteria	Alphaproteobacteria	Rickettsiales	mitochondria	UNKNOWN	UNKNOWN
ASV3	Bacteria	Actinobacteria	Actinobacteria	Actinomycetales	Pseudonocardiaceae	Pseudonocardia	UNKNOWN
ASV4	Bacteria	Actinobacteria	Actinobacteria	Actinomycetales	Pseudonocardiaceae	Pseudonocardia	UNKNOWN
ASV5	Bacteria	Proteobacteria	Alphaproteobacteria	Rickettsiales	mitochondria	UNKNOWN	UNKNOWN
ASV6	Bacteria	Proteobacteria	Alphaproteobacteria	Rickettsiales	mitochondria	UNKNOWN	UNKNOWN
ASV7	Bacteria	Proteobacteria	UNKNOWN	UNKNOWN	UNKNOWN	UNKNOWN	UNKNOWN
ASV8	Bacteria	Actinobacteria	Actinobacteria	Actinomycetales	Micromonosporaceae	UNKNOWN	UNKNOWN
ASV9	Bacteria	UNKNOWN	UNKNOWN	UNKNOWN	UNKNOWN	UNKNOWN	UNKNOWN
ASV10	Bacteria	UNKNOWN	UNKNOWN	UNKNOWN	UNKNOWN	UNKNOWN	UNKNOWN
ASV11	Bacteria	UNKNOWN	UNKNOWN	UNKNOWN	UNKNOWN	UNKNOWN	UNKNOWN
ASV12	Bacteria	Cyanobacteria	Chloroplast	Streptophyta	UNKNOWN	UNKNOWN	UNKNOWN
ASV13	Bacteria	Proteobacteria	Gammaproteobacteria	Pseudomonadales	Pseudomonadaceae	UNKNOWN	UNKNOWN
ASV14	Bacteria	Proteobacteria	Gammaproteobacteria	Pseudomonadales	Pseudomonadaceae	UNKNOWN	UNKNOWN
ASV15	Bacteria	Proteobacteria	Gammaproteobacteria	Pseudomonadales	Pseudomonadaceae	Pseudomonas	UNKNOWN
ASV16	Bacteria	Proteobacteria	Gammaproteobacteria	Pseudomonadales	Pseudomonadaceae	Pseudomonas	UNKNOWN
ASV17	Bacteria	Proteobacteria	Gammaproteobacteria	Xanthomonadales	Sinobacteraceae	UNKNOWN	UNKNOWN
ASV18	Bacteria	Proteobacteria	Gammaproteobacteria	Pseudomonadales	Moraxellaceae	Enhydrobacter	UNKNOWN
ASV19	Bacteria	Proteobacteria	Gammaproteobacteria	Pseudomonadales	Moraxellaceae	Alkanindiges	UNKNOWN
ASV20	Bacteria	Proteobacteria	Gammaproteobacteria	Pseudomonadales	Moraxellaceae	Acinetobacter	UNKNOWN
ASV21	Bacteria	Proteobacteria	Gammaproteobacteria	Pseudomonadales	Moraxellaceae	Acinetobacter	UNKNOWN
ASV22	Bacteria	Proteobacteria	Gammaproteobacteria	Pseudomonadales	Moraxellaceae	Acinetobacter	UNKNOWN
ASV23	Bacteria	Proteobacteria	Betaproteobacteria	Burkholderiales	Alcaligenaceae	Oligella	UNKNOWN
ASV24	Bacteria	Proteobacteria	Betaproteobacteria	Burkholderiales	Alcaligenaceae	Oligella	UNKNOWN
ASV25	Bacteria	Proteobacteria	Alphaproteobacteria	Rhizobiales	Hyphomicrobiaceae	Hyphomicrobium	UNKNOWN
ASV26	Bacteria	Proteobacteria	Alphaproteobacteria	Rhizobiales	UNKNOWN	UNKNOWN	UNKNOWN
ASV27	Bacteria	Proteobacteria	Alphaproteobacteria	Rhizobiales	Methylobacteriaceae	Methylobacterium	UNKNOWN
ASV28	Bacteria	Proteobacteria	Alphaproteobacteria	Rhizobiales	Methylobacteriaceae	Methylobacterium	adhaesivum
ASV29	Bacteria	Proteobacteria	Alphaproteobacteria	Rhizobiales	Methylobacteriaceae	Methylobacterium	adhaesivum
ASV30	Bacteria	Proteobacteria	Alphaproteobacteria	Rhizobiales	Methylobacteriaceae	UNKNOWN	UNKNOWN
ASV31	Bacteria	Proteobacteria	Alphaproteobacteria	Rhizobiales	Methylobacteriaceae	Methylobacterium	UNKNOWN
ASV32	Bacteria	Proteobacteria	Alphaproteobacteria	Rhizobiales	Methylobacteriaceae	Methylobacterium	UNKNOWN
ASV33	Bacteria	Proteobacteria	Alphaproteobacteria	Rhizobiales	Methylobacteriaceae	UNKNOWN	UNKNOWN
ASV34	Bacteria	Proteobacteria	Alphaproteobacteria	Rhizobiales	Methylobacteriaceae	UNKNOWN	UNKNOWN
ASV35	Bacteria	Proteobacteria	Alphaproteobacteria	Rhizobiales	Methylobacteriaceae	UNKNOWN	UNKNOWN
ASV36	Bacteria	Proteobacteria	Alphaproteobacteria	Rhizobiales	Methylobacteriaceae	UNKNOWN	UNKNOWN
ASV37	Bacteria	Proteobacteria	Alphaproteobacteria	Rhizobiales	Methylobacteriaceae	Methylobacterium	UNKNOWN
ASV38	Bacteria	Proteobacteria	Alphaproteobacteria	Rhizobiales	Methylobacteriaceae	Methylobacterium	UNKNOWN
ASV39	Bacteria	Proteobacteria	Alphaproteobacteria	Rhizobiales	Methylobacteriaceae	Methylobacterium	organophilum
ASV40	Bacteria	Proteobacteria	Alphaproteobacteria	Rhizobiales	Bradyrhizobiaceae	UNKNOWN	UNKNOWN
ASV41	Bacteria	Proteobacteria	Alphaproteobacteria	Rhizobiales	Bradyrhizobiaceae	UNKNOWN	UNKNOWN
ASV42	Bacteria	Proteobacteria	Alphaproteobacteria	Rhizobiales	Bradyrhizobiaceae	Bradyrhizobium	UNKNOWN
ASV43	Bacteria	Proteobacteria	Alphaproteobacteria	Rhizobiales	Bradyrhizobiaceae	UNKNOWN	UNKNOWN
ASV44	Bacteria	Proteobacteria	Alphaproteobacteria	Rhodospirillales	Acetobacteraceae	Acetobacter	UNKNOWN
ASV45	Bacteria	Proteobacteria	Gammaproteobacteria	Xanthomonadales	Sinobacteraceae	UNKNOWN	UNKNOWN
ASV46	Bacteria	Proteobacteria	Alphaproteobacteria	Caulobacterales	Caulobacteraceae	UNKNOWN	UNKNOWN
ASV47	Bacteria	Proteobacteria	Alphaproteobacteria	Caulobacterales	Caulobacteraceae	UNKNOWN	UNKNOWN
ASV48	Bacteria	Proteobacteria	Alphaproteobacteria	Caulobacterales	Caulobacteraceae	Caulobacter	UNKNOWN
ASV49	Bacteria	Proteobacteria	Alphaproteobacteria	Caulobacterales	Caulobacteraceae	Mycoplana	UNKNOWN
ASV50	Bacteria	Proteobacteria	Alphaproteobacteria	Caulobacterales	Caulobacteraceae	Brevundimonas	diminuta
ASV51	Bacteria	Proteobacteria	Alphaproteobacteria	Caulobacterales	Caulobacteraceae	Brevundimonas	diminuta
ASV52	Bacteria	Proteobacteria	Alphaproteobacteria	Caulobacterales	Caulobacteraceae	Brevundimonas	diminuta
ASV53	Bacteria	Proteobacteria	Alphaproteobacteria	Rhizobiales	Rhizobiaceae	UNKNOWN	UNKNOWN
ASV54	Bacteria	Proteobacteria	Alphaproteobacteria	UNKNOWN	UNKNOWN	UNKNOWN	UNKNOWN
ASV55	Bacteria	Proteobacteria	Alphaproteobacteria	Rhizobiales	Hyphomicrobiaceae	Hyphomicrobium	UNKNOWN
ASV56	Bacteria	Proteobacteria	Alphaproteobacteria	Rhizobiales	Rhizobiaceae	Agrobacterium	UNKNOWN
ASV57	Bacteria	Proteobacteria	Alphaproteobacteria	Rhizobiales	Rhizobiaceae	Agrobacterium	UNKNOWN
ASV58	Bacteria	Proteobacteria	Alphaproteobacteria	Rhizobiales	Phyllobacteriaceae	UNKNOWN	UNKNOWN
ASV59	Bacteria	Proteobacteria	Alphaproteobacteria	Rhizobiales	Phyllobacteriaceae	UNKNOWN	UNKNOWN
ASV60	Bacteria	Proteobacteria	Alphaproteobacteria	Rhizobiales	Phyllobacteriaceae	UNKNOWN	UNKNOWN
ASV61	Bacteria	Proteobacteria	Alphaproteobacteria	Rhizobiales	Phyllobacteriaceae	Aquamicrobium	aerolatum
ASV62	Bacteria	Proteobacteria	Alphaproteobacteria	Rhizobiales	Rhizobiaceae	Shinella	granuli
ASV63	Bacteria	Proteobacteria	Alphaproteobacteria	Rhizobiales	Brucellaceae	Ochrobactrum	UNKNOWN
ASV64	Bacteria	Proteobacteria	Alphaproteobacteria	Rhizobiales	Brucellaceae	Pseudochrobactrum	UNKNOWN
ASV65	Bacteria	Proteobacteria	Alphaproteobacteria	Rhizobiales	Brucellaceae	Ochrobactrum	UNKNOWN
ASV66	Bacteria	Proteobacteria	Alphaproteobacteria	Rhizobiales	Phyllobacteriaceae	UNKNOWN	UNKNOWN
ASV67	Bacteria	Proteobacteria	Alphaproteobacteria	Rhizobiales	Brucellaceae	Paenochrobactrum	glaciei
ASV68	Bacteria	Proteobacteria	Alphaproteobacteria	Rhizobiales	Hyphomicrobiaceae	Devosia	UNKNOWN
ASV69	Bacteria	Proteobacteria	Gammaproteobacteria	Pseudomonadales	Pseudomonadaceae	UNKNOWN	UNKNOWN
ASV70	Bacteria	Proteobacteria	Gammaproteobacteria	Pseudomonadales	Pseudomonadaceae	UNKNOWN	UNKNOWN
ASV71	Bacteria	Proteobacteria	Gammaproteobacteria	Xanthomonadales	Xanthomonadaceae	UNKNOWN	UNKNOWN
ASV72	Bacteria	Proteobacteria	Gammaproteobacteria	Xanthomonadales	Xanthomonadaceae	UNKNOWN	UNKNOWN
ASV73	Bacteria	Proteobacteria	Gammaproteobacteria	Xanthomonadales	Xanthomonadaceae	Stenotrophomonas	UNKNOWN
ASV74	Bacteria	Proteobacteria	Gammaproteobacteria	Xanthomonadales	Xanthomonadaceae	Stenotrophomonas	UNKNOWN
ASV75	Bacteria	Proteobacteria	Alphaproteobacteria	Sphingomonadales	Sphingomonadaceae	Sphingomonas	UNKNOWN
ASV76	Bacteria	Proteobacteria	Alphaproteobacteria	Sphingomonadales	Sphingomonadaceae	Sphingopyxis	UNKNOWN
ASV77	Bacteria	Bacteroidetes	Bacteroidia	Bacteroidales	Porphyromonadaceae	Porphyromonas	UNKNOWN
ASV78	Bacteria	Bacteroidetes	Flavobacteriia	Flavobacteriales	Flavobacteriaceae	Flavobacterium	UNKNOWN
ASV79	Bacteria	Bacteroidetes	Sphingobacteriia	Sphingobacteriales	Sphingobacteriaceae	Sphingobacterium	UNKNOWN
ASV80	Bacteria	Bacteroidetes	Sphingobacteriia	Sphingobacteriales	Sphingobacteriaceae	UNKNOWN	UNKNOWN
ASV81	Bacteria	Bacteroidetes	Flavobacteriia	Flavobacteriales	Flavobacteriaceae	Myroides	UNKNOWN
ASV82	Bacteria	Bacteroidetes	Sphingobacteriia	Sphingobacteriales	Sphingobacteriaceae	Sphingobacterium	mizutaii
ASV83	Bacteria	Bacteroidetes	Sphingobacteriia	Sphingobacteriales	Sphingobacteriaceae	Sphingobacterium	UNKNOWN
ASV84	Bacteria	Bacteroidetes	Sphingobacteriia	Sphingobacteriales	Sphingobacteriaceae	UNKNOWN	UNKNOWN
ASV85	Bacteria	Proteobacteria	Alphaproteobacteria	Sphingomonadales	Sphingomonadaceae	Blastomonas	UNKNOWN
ASV86	Bacteria	Proteobacteria	Alphaproteobacteria	Sphingomonadales	Sphingomonadaceae	Sphingobium	xenophagum
ASV87	Bacteria	Proteobacteria	Alphaproteobacteria	Sphingomonadales	Sphingomonadaceae	UNKNOWN	UNKNOWN
ASV88	Bacteria	Proteobacteria	Alphaproteobacteria	Sphingomonadales	Sphingomonadaceae	Sphingomonas	UNKNOWN
ASV89	Bacteria	Proteobacteria	Alphaproteobacteria	Sphingomonadales	Sphingomonadaceae	Sphingomonas	UNKNOWN
ASV90	Bacteria	Proteobacteria	Alphaproteobacteria	Sphingomonadales	Sphingomonadaceae	Sphingopyxis	alaskensis
ASV91	Bacteria	Proteobacteria	Alphaproteobacteria	Sphingomonadales	Sphingomonadaceae	Sphingomonas	UNKNOWN
ASV92	Bacteria	Proteobacteria	Alphaproteobacteria	Sphingomonadales	Sphingomonadaceae	Sphingomonas	UNKNOWN
ASV93	Bacteria	Proteobacteria	Alphaproteobacteria	Sphingomonadales	Sphingomonadaceae	Sphingomonas	azotifigens
ASV94	Bacteria	Proteobacteria	Alphaproteobacteria	Sphingomonadales	Sphingomonadaceae	Sphingomonas	UNKNOWN
ASV95	Bacteria	Proteobacteria	Alphaproteobacteria	Sphingomonadales	Sphingomonadaceae	Sphingomonas	azotifigens
ASV96	Bacteria	Proteobacteria	Gammaproteobacteria	Enterobacteriales	Enterobacteriaceae	UNKNOWN	UNKNOWN
ASV97	Bacteria	Proteobacteria	Gammaproteobacteria	Enterobacteriales	Enterobacteriaceae	Providencia	UNKNOWN
ASV98	Bacteria	Proteobacteria	Gammaproteobacteria	Enterobacteriales	Enterobacteriaceae	Morganella	UNKNOWN
ASV99	Bacteria	Proteobacteria	Gammaproteobacteria	Enterobacteriales	Enterobacteriaceae	UNKNOWN	UNKNOWN
ASV100	Bacteria	Proteobacteria	Gammaproteobacteria	Enterobacteriales	Enterobacteriaceae	UNKNOWN	UNKNOWN
ASV101	Bacteria	Proteobacteria	Gammaproteobacteria	Enterobacteriales	Enterobacteriaceae	Serratia	marcescens
ASV102	Bacteria	Proteobacteria	Gammaproteobacteria	Enterobacteriales	Enterobacteriaceae	Serratia	marcescens
ASV103	Bacteria	Bacteroidetes	UNKNOWN	UNKNOWN	UNKNOWN	UNKNOWN	UNKNOWN
ASV104	Bacteria	Bacteroidetes	Flavobacteriia	Flavobacteriales	[Weeksellaceae]	Chryseobacterium	UNKNOWN
ASV105	Bacteria	Bacteroidetes	Flavobacteriia	Flavobacteriales	[Weeksellaceae]	Chryseobacterium	UNKNOWN
ASV106	Bacteria	Bacteroidetes	Flavobacteriia	Flavobacteriales	[Weeksellaceae]	Chryseobacterium	UNKNOWN
ASV107	Bacteria	Bacteroidetes	Cytophagia	Cytophagales	Cytophagaceae	Spirosoma	UNKNOWN
ASV108	Bacteria	Proteobacteria	Gammaproteobacteria	Vibrionales	Vibrionaceae	UNKNOWN	UNKNOWN
ASV109	Bacteria	Proteobacteria	Alphaproteobacteria	Rickettsiales	mitochondria	UNKNOWN	UNKNOWN
ASV110	Bacteria	UNKNOWN	UNKNOWN	UNKNOWN	UNKNOWN	UNKNOWN	UNKNOWN
ASV111	Bacteria	OD1	UNKNOWN	UNKNOWN	UNKNOWN	UNKNOWN	UNKNOWN
ASV112	Bacteria	Proteobacteria	Alphaproteobacteria	Rickettsiales	mitochondria	UNKNOWN	UNKNOWN
ASV113	Bacteria	Proteobacteria	Alphaproteobacteria	Rickettsiales	mitochondria	UNKNOWN	UNKNOWN
ASV114	Bacteria	Proteobacteria	Alphaproteobacteria	Rickettsiales	mitochondria	UNKNOWN	UNKNOWN
ASV115	Bacteria	Proteobacteria	Alphaproteobacteria	Rickettsiales	mitochondria	UNKNOWN	UNKNOWN
ASV116	Bacteria	Actinobacteria	Actinobacteria	Actinomycetales	Microbacteriaceae	Microbacterium	UNKNOWN
ASV117	Bacteria	Actinobacteria	Actinobacteria	Actinomycetales	Microbacteriaceae	UNKNOWN	UNKNOWN
ASV118	Bacteria	Actinobacteria	Actinobacteria	Actinomycetales	Microbacteriaceae	Microbacterium	UNKNOWN
ASV119	Bacteria	Actinobacteria	Actinobacteria	Actinomycetales	Microbacteriaceae	Microbacterium	UNKNOWN
ASV120	Bacteria	Actinobacteria	Actinobacteria	Actinomycetales	Microbacteriaceae	Microbacterium	UNKNOWN
ASV121	Bacteria	Actinobacteria	Actinobacteria	Actinomycetales	Jonesiaceae	UNKNOWN	UNKNOWN
ASV122	Bacteria	Actinobacteria	Actinobacteria	Actinomycetales	Micrococcaceae	Kocuria	UNKNOWN
ASV123	Bacteria	Actinobacteria	Actinobacteria	Actinomycetales	Micrococcaceae	Kocuria	UNKNOWN
ASV124	Bacteria	Actinobacteria	Actinobacteria	Actinomycetales	Sanguibacteraceae	Sanguibacter	UNKNOWN
ASV125	Bacteria	Actinobacteria	Actinobacteria	Actinomycetales	Promicromonosporaceae	Cellulosimicrobium	UNKNOWN
ASV126	Bacteria	Actinobacteria	Actinobacteria	Actinomycetales	Dermabacteraceae	Brachybacterium	UNKNOWN
ASV127	Bacteria	Actinobacteria	Actinobacteria	Actinomycetales	Dermabacteraceae	Brachybacterium	UNKNOWN
ASV128	Bacteria	Firmicutes	Bacilli	Bacillales	Paenibacillaceae	Paenibacillus	UNKNOWN
ASV129	Bacteria	Firmicutes	Bacilli	Bacillales	Paenibacillaceae	Cohnella	UNKNOWN
ASV130	Bacteria	Actinobacteria	Actinobacteria	Actinomycetales	Brevibacteriaceae	Brevibacterium	UNKNOWN
ASV131	Bacteria	Actinobacteria	Actinobacteria	Actinomycetales	Brevibacteriaceae	Brevibacterium	UNKNOWN
ASV132	Bacteria	Actinobacteria	Actinobacteria	Actinomycetales	Brevibacteriaceae	Brevibacterium	UNKNOWN
ASV133	Bacteria	Actinobacteria	Actinobacteria	Actinomycetales	Brevibacteriaceae	Brevibacterium	UNKNOWN
ASV134	Bacteria	Actinobacteria	Actinobacteria	Actinomycetales	Brevibacteriaceae	Brevibacterium	aureum
ASV135	Bacteria	Actinobacteria	Actinobacteria	Actinomycetales	Mycobacteriaceae	Mycobacterium	UNKNOWN
ASV136	Bacteria	Actinobacteria	Actinobacteria	Actinomycetales	Mycobacteriaceae	Mycobacterium	UNKNOWN
ASV137	Bacteria	Actinobacteria	Actinobacteria	Actinomycetales	Mycobacteriaceae	Mycobacterium	UNKNOWN
ASV138	Bacteria	Proteobacteria	Betaproteobacteria	Burkholderiales	Comamonadaceae	UNKNOWN	UNKNOWN
ASV139	Bacteria	Proteobacteria	Betaproteobacteria	Burkholderiales	Comamonadaceae	UNKNOWN	UNKNOWN
ASV140	Bacteria	Proteobacteria	Betaproteobacteria	Burkholderiales	Oxalobacteraceae	UNKNOWN	UNKNOWN
ASV141	Bacteria	Proteobacteria	Betaproteobacteria	Burkholderiales	Comamonadaceae	UNKNOWN	UNKNOWN
ASV142	Bacteria	Proteobacteria	Betaproteobacteria	Burkholderiales	Comamonadaceae	UNKNOWN	UNKNOWN
ASV143	Bacteria	Proteobacteria	Betaproteobacteria	Burkholderiales	Alcaligenaceae	UNKNOWN	UNKNOWN
ASV144	Bacteria	Proteobacteria	Betaproteobacteria	Burkholderiales	Oxalobacteraceae	UNKNOWN	UNKNOWN
ASV145	Bacteria	Proteobacteria	Betaproteobacteria	Burkholderiales	Comamonadaceae	UNKNOWN	UNKNOWN
ASV146	Bacteria	Proteobacteria	Betaproteobacteria	Burkholderiales	Oxalobacteraceae	UNKNOWN	UNKNOWN
ASV147	Bacteria	Proteobacteria	Betaproteobacteria	Burkholderiales	Alcaligenaceae	UNKNOWN	UNKNOWN
ASV148	Bacteria	Proteobacteria	Betaproteobacteria	Burkholderiales	Alcaligenaceae	UNKNOWN	UNKNOWN
ASV149	Bacteria	Proteobacteria	Betaproteobacteria	Burkholderiales	Alcaligenaceae	UNKNOWN	UNKNOWN
ASV150	Bacteria	Proteobacteria	Betaproteobacteria	Burkholderiales	Alcaligenaceae	Alcaligenes	faecalis
ASV151	Bacteria	Proteobacteria	Betaproteobacteria	Burkholderiales	Alcaligenaceae	Alcaligenes	faecalis
ASV152	Bacteria	Proteobacteria	Betaproteobacteria	Burkholderiales	Alcaligenaceae	Alcaligenes	faecalis
ASV153	Bacteria	Proteobacteria	Betaproteobacteria	Burkholderiales	Alcaligenaceae	Alcaligenes	faecalis
ASV154	Bacteria	Proteobacteria	Betaproteobacteria	Burkholderiales	Alcaligenaceae	Alcaligenes	faecalis
ASV155	Bacteria	Proteobacteria	Betaproteobacteria	Burkholderiales	Alcaligenaceae	Alcaligenes	faecalis
ASV156	Bacteria	Proteobacteria	Betaproteobacteria	Burkholderiales	UNKNOWN	UNKNOWN	UNKNOWN
ASV157	Bacteria	Proteobacteria	Betaproteobacteria	UNKNOWN	UNKNOWN	UNKNOWN	UNKNOWN
ASV158	Bacteria	Actinobacteria	Actinobacteria	Actinomycetales	Microbacteriaceae	Microbacterium	UNKNOWN
ASV159	Bacteria	Actinobacteria	Actinobacteria	Actinomycetales	Microbacteriaceae	UNKNOWN	UNKNOWN
ASV160	Bacteria	Actinobacteria	Actinobacteria	Actinomycetales	Microbacteriaceae	UNKNOWN	UNKNOWN
ASV161	Bacteria	Actinobacteria	Actinobacteria	Actinomycetales	Corynebacteriaceae	Corynebacterium	UNKNOWN
ASV162	Bacteria	Actinobacteria	Actinobacteria	Actinomycetales	Corynebacteriaceae	Corynebacterium	stationis
ASV163	Bacteria	Actinobacteria	Actinobacteria	Actinomycetales	Nocardiaceae	Rhodococcus	UNKNOWN
ASV164	Bacteria	Actinobacteria	Actinobacteria	Actinomycetales	Microbacteriaceae	Leucobacter	UNKNOWN
ASV165	Bacteria	Actinobacteria	Actinobacteria	Actinomycetales	Microbacteriaceae	Leucobacter	UNKNOWN
ASV166	Bacteria	Actinobacteria	Actinobacteria	Actinomycetales	Microbacteriaceae	Leucobacter	UNKNOWN
ASV167	Bacteria	Actinobacteria	Actinobacteria	Actinomycetales	Microbacteriaceae	Leucobacter	UNKNOWN
ASV168	Bacteria	Actinobacteria	Actinobacteria	Actinomycetales	Microbacteriaceae	UNKNOWN	UNKNOWN
ASV169	Bacteria	Actinobacteria	Actinobacteria	Actinomycetales	Microbacteriaceae	Agrococcus	UNKNOWN
ASV170	Bacteria	Actinobacteria	Actinobacteria	Actinomycetales	Microbacteriaceae	UNKNOWN	UNKNOWN
ASV171	Bacteria	Actinobacteria	Actinobacteria	Actinomycetales	UNKNOWN	UNKNOWN	UNKNOWN
ASV172	Bacteria	Proteobacteria	Betaproteobacteria	Burkholderiales	Comamonadaceae	UNKNOWN	UNKNOWN
ASV173	Bacteria	Proteobacteria	Betaproteobacteria	Burkholderiales	Comamonadaceae	Acidovorax	UNKNOWN
ASV174	Bacteria	Proteobacteria	Betaproteobacteria	Burkholderiales	Comamonadaceae	UNKNOWN	UNKNOWN
ASV175	Bacteria	Proteobacteria	Betaproteobacteria	Burkholderiales	Burkholderiaceae	Burkholderia	UNKNOWN
ASV176	Bacteria	Actinobacteria	Actinobacteria	Actinomycetales	Micrococcaceae	Micrococcus	UNKNOWN
ASV177	Bacteria	Actinobacteria	Actinobacteria	Actinomycetales	Micrococcaceae	Micrococcus	UNKNOWN
ASV178	Bacteria	Actinobacteria	Actinobacteria	Actinomycetales	Gordoniaceae	Gordonia	UNKNOWN
ASV179	Bacteria	Actinobacteria	Actinobacteria	Actinomycetales	Corynebacteriaceae	Corynebacterium	UNKNOWN
ASV180	Bacteria	Actinobacteria	Actinobacteria	Actinomycetales	Mycobacteriaceae	Mycobacterium	celatum
ASV181	Bacteria	Actinobacteria	Actinobacteria	Actinomycetales	Mycobacteriaceae	Mycobacterium	UNKNOWN
ASV182	Bacteria	Actinobacteria	Actinobacteria	Actinomycetales	Mycobacteriaceae	Mycobacterium	UNKNOWN
ASV183	Bacteria	Actinobacteria	Actinobacteria	Actinomycetales	Nocardiaceae	Rhodococcus	fascians
ASV184	Bacteria	Actinobacteria	Actinobacteria	Actinomycetales	Intrasporangiaceae	Terracoccus	UNKNOWN
ASV185	Bacteria	Actinobacteria	Actinobacteria	Actinomycetales	Tsukamurellaceae	Tsukamurella	UNKNOWN
ASV186	Bacteria	Actinobacteria	Actinobacteria	Actinomycetales	Pseudonocardiaceae	Saccharopolyspora	hirsuta
ASV187	Bacteria	Firmicutes	Bacilli	Bacillales	Bacillaceae	Bacillus	flexus
ASV188	Bacteria	Firmicutes	Bacilli	Bacillales	Bacillaceae	Bacillus	UNKNOWN
ASV189	Bacteria	Firmicutes	Bacilli	Bacillales	Staphylococcaceae	Jeotgalicoccus	UNKNOWN
ASV190	Bacteria	Firmicutes	Bacilli	Bacillales	Staphylococcaceae	Staphylococcus	UNKNOWN
ASV191	Bacteria	Firmicutes	Bacilli	Bacillales	Staphylococcaceae	Staphylococcus	UNKNOWN
ASV192	Bacteria	Firmicutes	Bacilli	Bacillales	Staphylococcaceae	Staphylococcus	sciuri
ASV193	Bacteria	Firmicutes	Bacilli	Bacillales	Staphylococcaceae	Staphylococcus	sciuri
ASV194	Bacteria	Firmicutes	Bacilli	Bacillales	Staphylococcaceae	Staphylococcus	UNKNOWN
ASV195	Bacteria	Firmicutes	Bacilli	Bacillales	Planococcaceae	Sporosarcina	UNKNOWN
ASV196	Bacteria	Firmicutes	Bacilli	Bacillales	UNKNOWN	UNKNOWN	UNKNOWN
ASV197	Bacteria	Firmicutes	Bacilli	Bacillales	Bacillaceae	Bacillus	UNKNOWN
ASV198	Bacteria	Firmicutes	Bacilli	Bacillales	Bacillaceae	Oceanobacillus	UNKNOWN
ASV199	Bacteria	Firmicutes	Bacilli	Bacillales	Bacillaceae	Bacillus	UNKNOWN
ASV200	Bacteria	Firmicutes	Bacilli	Bacillales	Bacillaceae	Bacillus	UNKNOWN
ASV201	Bacteria	Firmicutes	Bacilli	Bacillales	Bacillaceae	Bacillus	UNKNOWN
ASV202	Bacteria	Firmicutes	Bacilli	Bacillales	Bacillaceae	Bacillus	UNKNOWN
ASV203	Bacteria	Firmicutes	Bacilli	Lactobacillales	Lactobacillaceae	Lactobacillus	delbrueckii
ASV204	Bacteria	Firmicutes	Bacilli	Lactobacillales	Enterococcaceae	UNKNOWN	UNKNOWN
ASV205	Bacteria	Firmicutes	Bacilli	Lactobacillales	UNKNOWN	UNKNOWN	UNKNOWN
ASV206	Bacteria	Firmicutes	Bacilli	Bacillales	Bacillaceae	Bacillus	UNKNOWN
ASV207	Bacteria	UNKNOWN	UNKNOWN	UNKNOWN	UNKNOWN	UNKNOWN	UNKNOWN
ASV208	Bacteria	UNKNOWN	UNKNOWN	UNKNOWN	UNKNOWN	UNKNOWN	UNKNOWN
