## Supplementary material for "Cultivation and Sequencing Reveal Nutrient-Dependent Bacterial Responses in Public Restrooms": Table S4

### Sheet: Table S4_Com_40
Urinal	Cleaning	Medium	Actinobacteria	Bacteroidetes	Cyanobacteria	Firmicutes	Proteobacteria	UNKNOWN
U01	before	LB	759	11010	0	1162	22350	0
U01	before	M63	571	1286	0	7	33465	0
U01	before	MIX	978	21	0	11	34400	0
U01	after	LB	1876	0	0	1878	33936	0
U01	after	M63	13484	0	0	15843	4255	31
U01	after	MIX	15053	0	0	9048	5153	0
U02	before	LB	3533	21455	0	1464	22634	0
U02	before	M63	3751	228	0	13	41679	0
U02	before	MIX	7271	88	0	2157	24569	0
U02	after	LB	15519	3183	0	14373	2355	0
U02	after	M63	8014	0	0	0	24897	0
U02	after	MIX	12319	0	0	5038	13751	0
U03	before	LB	12678	0	0	6477	16590	0
U03	before	M63	17009	2	0	52	15413	6
U03	before	MIX	6619	0	0	0	31975	0
U03	after	LB	129	0	0	49	34262	0
U03	after	M63	0	0	0	0	37785	0
U03	after	MIX	81	0	0	0	37307	0
U04	before	LB	44	0	0	1505	32627	6
U04	before	M63	203	0	0	0	45639	11
U04	before	MIX	0	0	0	3	34496	36
U04	after	LB	709	0	0	3	34266	0
U04	after	M63	32800	0	0	31	44	0
U04	after	MIX	2187	0	0	0	22778	15
U05	before	LB	18935	0	0	12857	0	0
U05	before	M63	27180	0	0	0	1212	10
U05	before	MIX	16240	0	0	0	15989	0
U05	after	LB	7299	0	0	26923	74	0
U05	after	M63	4840	0	0	9605	19497	14
U05	after	MIX	272	0	17	16724	663	24
U06	before	LB	869	0	0	0	29806	0
U06	after	M63	1542	33	0	1654	30879	0
U06	after	LB	37	1526	0	16	32658	0
U06	after	MIX	132	829	0	40	32314	0
U07	before	LB	18329	0	0	4	12551	0
U07	before	M63	764	0	0	32605	1817	0
U07	before	MIX	10303	445	0	88	22481	0
U07	after	LB	12	0	0	65	39502	0
U07	after	M63	18	87	0	9432	24503	3
U07	after	MIX	0	0	0	36746	13	0
			0.190228	0.0291426	1.23261e-05	0.149272	0.631232	0.00011311
