## Supplementary material for "Cultivation and Sequencing Reveal Nutrient-Dependent Bacterial Responses in Public Restrooms": Table S5

### Sheet: Table S5_Venn
Culturable	Family	Environmental	Family	Total	Family
a	Gordoniaceae	a,b	Solibacteraceae	Culturable	Jonesiaceae
a	Jonesiaceae	a,b	Bogoriellaceae	Culturable	Promicromonosporaceae
a	Promicromonosporaceae	a,b	Gordoniaceae	Culturable	Vibrionaceae
a	O_Actinomycetales	a,b	Ruaniaceae	Culturable	Tsukamurellaceae
a	Porphyromonadaceae	a,b	Sanguibacteraceae	Environmental	Solibacteraceae
a	P_Bacteroidetes	a,b	Streptomycetaceae	Environmental	Bogoriellaceae
a	Planococcaceae	a,b	O_Solirubrobacterales	Environmental	Ruaniaceae
a	Enterococcaceae	a,b	Rikenellaceae	Environmental	Streptomycetaceae
a	O_Burkholderiales	a,b	O_AKIW781	Environmental	O_Solirubrobacterales
a	C_Betaproteobacteria	a,b	P_Cyanobacteria	Environmental	Rikenellaceae
a	Vibrionaceae	a,b	P_FBP	Environmental	O_AKIW781
aw	Intrasporangiaceae	a,b	O_Bacillales	Environmental	P_Cyanobacteria
aw	Micromonosporaceae	a,b	Enterococcaceae	Environmental	P_FBP
aw	Tsukamurellaceae	a,b	Lachnospiraceae	Environmental	Lachnospiraceae
aw	Cytophagaceae	a,b	Peptococcaceae	Environmental	Peptococcaceae
aw	[Weeksellaceae]	a,b	C_Gemmatimonadetes	Environmental	C_Gemmatimonadetes
aw	O_Streptophyta	a,b	Pirellulaceae	Environmental	Pirellulaceae
aw	Paenibacillaceae	a,b	O_Ellin329	Environmental	O_Ellin329
aw	O_Bacillales	a,b	Nitrosomonadaceae	Environmental	Nitrosomonadaceae
aw	Lactobacillaceae	a,b	O_SC-I-84	Environmental	O_SC-I-84
aw	O_Rhizobiales	a,b	Bacteriovoracaceae	Environmental	Bacteriovoracaceae
aw	Acetobacteraceae	a,b	Desulfovibrionaceae	Environmental	Desulfovibrionaceae
aw	C_Alphaproteobacteria	a,b	0319-6G20	Environmental	0319-6G20
aw	P_Proteobacteria	a,b	Alteromonadaceae	Environmental	Alteromonadaceae
common	Brevibacteriaceae	a,b	Dethiosulfovibrionaceae	Environmental	Dethiosulfovibrionaceae
common	Corynebacteriaceae	a,b	O_Entomoplasmatales	Environmental	O_Entomoplasmatales
common	Dermabacteraceae	a,b	O_EW055	Environmental	O_EW055
common	Microbacteriaceae	a,b	Rs-045	Environmental	Rs-045
common	Micrococcaceae	a,b	Verrucomicrobiaceae	Environmental	Verrucomicrobiaceae
common	Mycobacteriaceae	aw,bw	[Methanomassiliicoccaceae]	Environmental	Deinococcaceae
common	Nocardiaceae	aw,bw	Thermaceae	Environmental	Ellin6075
common	Pseudonocardiaceae	aw,bw	O_PK29	Environmental	O_Solibacterales
common	Sanguibacteraceae	aw,bw	Nakamurellaceae	Environmental	Actinomycetaceae
common	Flavobacteriaceae	aw,bw	Thermomonosporaceae	Environmental	Dermacoccaceae
common	Sphingobacteriaceae	aw,bw	Conexibacteraceae	Environmental	Dietziaceae
common	Bacillaceae	aw,bw	Solirubrobacteraceae	Environmental	Frankiaceae
common	Staphylococcaceae	aw,bw	Marinilabiaceae	Environmental	Geodermatophilaceae
common	O_Lactobacillales	aw,bw	[Kouleothrixaceae]	Environmental	Kineosporiaceae
common	Caulobacteraceae	aw,bw	O_[Roseiflexales]	Environmental	Nocardioidaceae
common	Bradyrhizobiaceae	aw,bw	C_Gitt-GS-136	Environmental	Propionibacteriaceae
common	Brucellaceae	aw,bw	Trebouxiophyceae	Environmental	Yaniellaceae
common	Hyphomicrobiaceae	aw,bw	O_Streptophyta	Environmental	Bifidobacteriaceae
common	Methylobacteriaceae	aw,bw	O_Chroococcales	Environmental	Coriobacteriaceae
common	Phyllobacteriaceae	aw,bw	C_Oscillatoriophycideae	Environmental	Armatimonadaceae
common	Rhizobiaceae	aw,bw	Carnobacteriaceae	Environmental	Chitinophagaceae
common	mitochondria	aw,bw	C_Clostridia	Environmental	Prevotellaceae
common	Sphingomonadaceae	aw,bw	Ellin5301	Environmental	O_Bacteroidales
common	Alcaligenaceae	aw,bw	C_BD1-5	Environmental	O_Sphingobacteriales
common	Burkholderiaceae	aw,bw	Nitrospiraceae	Environmental	Parachlamydiaceae
common	Comamonadaceae	aw,bw	O_WD2101	Environmental	O_JG30-KF-CM45
common	Oxalobacteraceae	aw,bw	O_B97	Environmental	O_MLE1-12
common	Enterobacteriaceae	aw,bw	Bartonellaceae	Environmental	Xenococcaceae
common	Moraxellaceae	aw,bw	Beijerinckiaceae	Environmental	Gemellaceae
common	Pseudomonadaceae	aw,bw	Rhodobiaceae	Environmental	Aerococcaceae
common	Sinobacteraceae	aw,bw	Xanthobacteraceae	Environmental	Streptococcaceae
common	Xanthomonadaceae	aw,bw	O_Rhodospirillales	Environmental	[Mogibacteriaceae]
common	K_Bacteria	aw,bw	Bdellovibrionaceae	Environmental	[Tissierellaceae]
		aw,bw	Polyangiaceae	Environmental	Clostridiaceae
		aw,bw	O_Spirobacillales	Environmental	Veillonellaceae
		aw,bw	Syntrophobacteraceae	Environmental	O_Clostridiales
		aw,bw	Coxiellaceae	Environmental	Erysipelotrichaceae
		aw,bw	C_CK-1C4-19	Environmental	Fusobacteriaceae
		aw,bw	O_I025	Environmental	O_Gemmatimonadales
		common	Deinococcaceae	Environmental	O_CL500-15
		common	Ellin6075	Environmental	O_Phycisphaerales
		common	O_Solibacterales	Environmental	Gemmataceae
		common	Actinomycetaceae	Environmental	Isosphaeraceae
		common	Brevibacteriaceae	Environmental	Planctomycetaceae
		common	Corynebacteriaceae	Environmental	Aurantimonadaceae
		common	Dermabacteraceae	Environmental	Methylocystaceae
		common	Dermacoccaceae	Environmental	Rhodobacteraceae
		common	Dietziaceae	Environmental	Rhodospirillaceae
		common	Frankiaceae	Environmental	O_Rickettsiales
		common	Geodermatophilaceae	Environmental	Erythrobacteraceae
		common	Intrasporangiaceae	Environmental	O_Sphingomonadales
		common	Kineosporiaceae	Environmental	Methylophilaceae
		common	Microbacteriaceae	Environmental	Neisseriaceae
		common	Micrococcaceae	Environmental	Rhodocyclaceae
		common	Micromonosporaceae	Environmental	Campylobacteraceae
		common	Mycobacteriaceae	Environmental	Idiomarinaceae
		common	Nocardiaceae	Environmental	Legionellaceae
		common	Nocardioidaceae	Environmental	O_Legionellales
		common	Propionibacteriaceae	Environmental	Pasteurellaceae
		common	Pseudonocardiaceae	Environmental	C_Gammaproteobacteria
		common	Yaniellaceae	Environmental	Leptospiraceae
		common	O_Actinomycetales	Environmental	C_SJA-4
		common	Bifidobacteriaceae	Environmental	C_TM7-3
		common	Coriobacteriaceae	Environmental	P_WPS-2
		common	Armatimonadaceae	Environmental	[Methanomassiliicoccaceae]
		common	Chitinophagaceae	Environmental	Thermaceae
		common	Porphyromonadaceae	Environmental	O_PK29
		common	Prevotellaceae	Environmental	Nakamurellaceae
		common	O_Bacteroidales	Environmental	Thermomonosporaceae
		common	Cytophagaceae	Environmental	Conexibacteraceae
		common	[Weeksellaceae]	Environmental	Solirubrobacteraceae
		common	Flavobacteriaceae	Environmental	Marinilabiaceae
		common	Sphingobacteriaceae	Environmental	[Kouleothrixaceae]
		common	O_Sphingobacteriales	Environmental	O_[Roseiflexales]
		common	P_Bacteroidetes	Environmental	C_Gitt-GS-136
		common	Parachlamydiaceae	Environmental	Trebouxiophyceae
		common	O_JG30-KF-CM45	Environmental	O_Chroococcales
		common	O_MLE1-12	Environmental	C_Oscillatoriophycideae
		common	Xenococcaceae	Environmental	Carnobacteriaceae
		common	Bacillaceae	Environmental	C_Clostridia
		common	Paenibacillaceae	Environmental	Ellin5301
		common	Planococcaceae	Environmental	C_BD1-5
		common	Staphylococcaceae	Environmental	Nitrospiraceae
		common	Gemellaceae	Environmental	O_WD2101
		common	Aerococcaceae	Environmental	O_B97
		common	Lactobacillaceae	Environmental	Bartonellaceae
		common	Streptococcaceae	Environmental	Beijerinckiaceae
		common	O_Lactobacillales	Environmental	Rhodobiaceae
		common	[Mogibacteriaceae]	Environmental	Xanthobacteraceae
		common	[Tissierellaceae]	Environmental	O_Rhodospirillales
		common	Clostridiaceae	Environmental	Bdellovibrionaceae
		common	Veillonellaceae	Environmental	Polyangiaceae
		common	O_Clostridiales	Environmental	O_Spirobacillales
		common	Erysipelotrichaceae	Environmental	Syntrophobacteraceae
		common	Fusobacteriaceae	Environmental	Coxiellaceae
		common	O_Gemmatimonadales	Environmental	C_CK-1C4-19
		common	O_CL500-15	Environmental	O_I025
		common	O_Phycisphaerales	Common	O_Burkholderiales
		common	Gemmataceae	Common	C_Betaproteobacteria
		common	Isosphaeraceae	Common	O_Lactobacillales
		common	Planctomycetaceae	Common	K_Bacteria
		common	Caulobacteraceae	Common	O_Rhizobiales
		common	Aurantimonadaceae	Common	C_Alphaproteobacteria
		common	Bradyrhizobiaceae	Common	P_Proteobacteria
		common	Brucellaceae	Common	Gordoniaceae
		common	Hyphomicrobiaceae	Common	O_Actinomycetales
		common	Methylobacteriaceae	Common	Porphyromonadaceae
		common	Methylocystaceae	Common	P_Bacteroidetes
		common	Phyllobacteriaceae	Common	Planococcaceae
		common	Rhizobiaceae	Common	Enterococcaceae
		common	O_Rhizobiales	Common	Brevibacteriaceae
		common	Rhodobacteraceae	Common	Corynebacteriaceae
		common	Acetobacteraceae	Common	Dermabacteraceae
		common	Rhodospirillaceae	Common	Microbacteriaceae
		common	mitochondria	Common	Micrococcaceae
		common	O_Rickettsiales	Common	Mycobacteriaceae
		common	Erythrobacteraceae	Common	Nocardiaceae
		common	Sphingomonadaceae	Common	Pseudonocardiaceae
		common	O_Sphingomonadales	Common	Sanguibacteraceae
		common	C_Alphaproteobacteria	Common	Flavobacteriaceae
		common	Alcaligenaceae	Common	Sphingobacteriaceae
		common	Burkholderiaceae	Common	Bacillaceae
		common	Comamonadaceae	Common	Staphylococcaceae
		common	Oxalobacteraceae	Common	Caulobacteraceae
		common	O_Burkholderiales	Common	Bradyrhizobiaceae
		common	Methylophilaceae	Common	Brucellaceae
		common	Neisseriaceae	Common	Hyphomicrobiaceae
		common	Rhodocyclaceae	Common	Methylobacteriaceae
		common	C_Betaproteobacteria	Common	Phyllobacteriaceae
		common	Campylobacteraceae	Common	Rhizobiaceae
		common	Idiomarinaceae	Common	mitochondria
		common	Enterobacteriaceae	Common	Sphingomonadaceae
		common	Legionellaceae	Common	Alcaligenaceae
		common	O_Legionellales	Common	Burkholderiaceae
		common	Pasteurellaceae	Common	Comamonadaceae
		common	Moraxellaceae	Common	Oxalobacteraceae
		common	Pseudomonadaceae	Common	Enterobacteriaceae
		common	Sinobacteraceae	Common	Moraxellaceae
		common	Xanthomonadaceae	Common	Pseudomonadaceae
		common	C_Gammaproteobacteria	Common	Sinobacteraceae
		common	P_Proteobacteria	Common	Xanthomonadaceae
		common	Leptospiraceae	Common	Intrasporangiaceae
		common	C_SJA-4	Common	Micromonosporaceae
		common	C_TM7-3	Common	Cytophagaceae
		common	P_WPS-2	Common	[Weeksellaceae]
		common	K_Bacteria	Common	O_Streptophyta
				Common	Paenibacillaceae
				Common	O_Bacillales
				Common	Lactobacillaceae
				Common	Acetobacteraceae
